# Circadian regulation of the transcriptome in a complex polyploid crop

**DOI:** 10.1101/2021.09.30.462369

**Authors:** Hannah Rees, Rachel Rusholme-Pilcher, Paul Bailey, Joshua Colmer, Benjamen White, Connor Reynolds, Sabrina Jaye Ward, Calum A. Graham, Luíza Lane de Barros Dantas, Antony N. Dodd, Anthony Hall

## Abstract

The circadian clock is a finely balanced time-keeping mechanism that coordinates programmes of gene expression. It is currently unknown how the clock regulates expression of homoeologous genes in polyploids. Here, we generate a high-resolution time-course dataset to investigate the circadian balance between sets of three homoeologous genes (triads) from hexaploid bread wheat. We find a large proportion of circadian triads exhibit imbalanced rhythmic expression patterns, with no specific sub-genome favoured. In wheat, period lengths of rhythmic transcripts are found to be longer and have a higher level of variance than in other plant species. Expression of transcripts associated with circadian controlled biological processes are largely conserved between wheat and *Arabidopsis*, however striking differences are seen in agriculturally critical processes such as starch metabolism. Together, this work highlights the ongoing selection for balance versus diversification in circadian homoeologs, and identifies clock-controlled pathways that might provide important targets for future wheat breeding.
