## Supplementary Table 5 for "Circadian regulation of the transcriptome in a complex polyploid crop"

### Sheet: Sheet1
GO.ID	Term	Annotated	Significant	Expected	classicFisher	species	Module
GO:0048511	rhythmic process	105	14	2.96	1.3e-06	Arabidopsis	A1
GO:0015979	photosynthesis	188	17	5.3	9.1e-06	Arabidopsis	A1
GO:0050896	response to stimulus	2985	110	84.14	0.00034	Arabidopsis	A1
GO:0003006	developmental process involved in reprod...	202	14	5.69	0.0031	Arabidopsis	A1
GO:0048731	system development	202	14	5.69	0.00361	Arabidopsis	A1
GO:0048608	reproductive structure development	202	14	5.69	0.00361	Arabidopsis	A1
GO:0009314	response to radiation	443	29	12.49	0.01255	Arabidopsis	A1
GO:0009058	biosynthetic process	2479	79	69.87	0.01475	Arabidopsis	A1
GO:0009628	response to abiotic stimulus	1259	58	35.49	0.0149	Arabidopsis	A1
GO:0022414	reproductive process	293	15	8.26	0.01858	Arabidopsis	A1
GO:0090567	reproductive shoot system development	201	14	5.67	0.01933	Arabidopsis	A1
GO:0007154	cell communication	995	39	28.05	0.01935	Arabidopsis	A1
GO:0000003	reproduction	664	28	18.72	0.02032	Arabidopsis	A1
GO:0009606	tropism	62	5	1.75	0.02115	Arabidopsis	A1
GO:0015979	photosynthesis	188	28	2.51	2e-21	Arabidopsis	A2
GO:0006091	generation of precursor metabolites and ...	323	22	4.31	1.8e-09	Arabidopsis	A2
GO:0009314	response to radiation	443	30	5.91	2.3e-09	Arabidopsis	A2
GO:0050896	response to stimulus	2985	63	39.85	7.7e-06	Arabidopsis	A2
GO:0040007	growth	281	11	3.75	0.0013	Arabidopsis	A2
GO:0009719	response to endogenous stimulus	892	30	11.91	0.0021	Arabidopsis	A2
GO:0043412	macromolecule modification	1309	20	17.48	0.0087	Arabidopsis	A2
GO:0009628	response to abiotic stimulus	1259	36	16.81	0.0111	Arabidopsis	A2
GO:0036211	protein modification process	1309	20	17.48	0.012	Arabidopsis	A2
GO:0016049	cell growth	164	6	2.19	0.0308	Arabidopsis	A2
GO:0023052	signaling	881	18	11.76	0.0439	Arabidopsis	A2
GO:0050896	response to stimulus	2985	165	112.75	1.2e-09	Arabidopsis	A3
GO:0007165	signal transduction	869	63	32.82	7.4e-08	Arabidopsis	A3
GO:0050794	regulation of cellular process	869	63	32.82	7.4e-08	Arabidopsis	A3
GO:0007154	cell communication	995	69	37.58	8.5e-08	Arabidopsis	A3
GO:0051716	cellular response to stimulus	869	63	32.82	2.1e-07	Arabidopsis	A3
GO:0023052	signaling	881	63	33.28	3.5e-07	Arabidopsis	A3
GO:0050789	regulation of biological process	925	64	34.94	8.9e-07	Arabidopsis	A3
GO:0065007	biological regulation	1287	81	48.61	1.2e-06	Arabidopsis	A3
GO:0040007	growth	281	22	10.61	0.00094	Arabidopsis	A3
GO:0009719	response to endogenous stimulus	892	68	33.69	0.00094	Arabidopsis	A3
GO:0009628	response to abiotic stimulus	1259	83	47.56	0.01858	Arabidopsis	A3
GO:0042221	response to chemical	1633	103	61.68	0.02398	Arabidopsis	A3
GO:0006464	cellular protein modification process	1309	46	49.44	0.02716	Arabidopsis	A3
GO:0032502	developmental process	1334	63	50.39	0.03208	Arabidopsis	A3
GO:0048511	rhythmic process	105	8	3.97	0.04475	Arabidopsis	A3
GO:0009056	catabolic process	908	73	62.17	0.01	Arabidopsis	A4
GO:0065009	regulation of molecular function	287	29	19.65	0.025	Arabidopsis	A4
GO:0044238	primary metabolic process	4379	287	299.83	0.034	Arabidopsis	A4
GO:0071704	organic substance metabolic process	4384	287	300.17	0.037	Arabidopsis	A4
GO:0006464	cellular protein modification process	1309	632	555.24	1.5e-30	Arabidopsis	A5
GO:0009056	catabolic process	908	462	385.15	1.4e-12	Arabidopsis	A5
GO:0043412	macromolecule modification	1309	632	555.24	1.9e-08	Arabidopsis	A5
GO:0051179	localization	1364	670	578.57	3.3e-08	Arabidopsis	A5
GO:0009607	response to biotic stimulus	564	287	239.23	9.1e-08	Arabidopsis	A5
GO:0036211	protein modification process	1309	632	555.24	6.3e-07	Arabidopsis	A5
GO:0019538	protein metabolic process	2064	913	875.49	2.2e-06	Arabidopsis	A5
GO:1901564	organonitrogen compound metabolic proces...	2064	913	875.49	2.2e-06	Arabidopsis	A5
GO:0006950	response to stress	1721	760	730	2.5e-05	Arabidopsis	A5
GO:0010468	regulation of gene expression	58	24	24.6	3.3e-05	Arabidopsis	A5
GO:0043170	macromolecule metabolic process	2242	973	950.99	6.4e-05	Arabidopsis	A5
GO:0009605	response to external stimulus	772	361	327.46	9.9e-05	Arabidopsis	A5
GO:0009856	pollination	96	55	40.72	0.00024	Arabidopsis	A5
GO:0044706	multi-multicellular organism process	96	55	40.72	0.00025	Arabidopsis	A5
GO:0008219	cell death	102	60	43.27	0.00037	Arabidopsis	A5
GO:0051704	multi-organism process	96	55	40.72	0.00224	Arabidopsis	A5
GO:0006629	lipid metabolic process	516	237	218.87	0.00516	Arabidopsis	A5
GO:0065007	biological regulation	1287	587	545.91	0.00668	Arabidopsis	A5
GO:0051716	cellular response to stimulus	869	393	368.6	0.016	Arabidopsis	A5
GO:0007165	signal transduction	869	393	368.6	0.01704	Arabidopsis	A5
GO:0050794	regulation of cellular process	869	393	368.6	0.01704	Arabidopsis	A5
GO:0048856	anatomical structure development	1301	515	551.84	0.02224	Arabidopsis	A5
GO:0007154	cell communication	995	445	422.05	0.02546	Arabidopsis	A5
GO:0023052	signaling	881	399	373.69	0.03752	Arabidopsis	A5
GO:0009838	abscission	10	7	4.24	0.04794	Arabidopsis	A5
GO:0006139	nucleobase-containing compound metabolic...	1820	497	400.22	2.2e-10	Arabidopsis	A6
GO:1901360	organic cyclic compound metabolic proces...	1820	497	400.22	2.7e-10	Arabidopsis	A6
GO:0006259	DNA metabolic process	194	72	42.66	1.3e-06	Arabidopsis	A6
GO:0046483	heterocycle metabolic process	1820	497	400.22	1.6e-06	Arabidopsis	A6
GO:0006725	cellular aromatic compound metabolic pro...	1820	497	400.22	1.6e-06	Arabidopsis	A6
GO:0090304	nucleic acid metabolic process	194	72	42.66	6e-06	Arabidopsis	A6
GO:0044237	cellular metabolic process	3541	851	778.67	0.00014	Arabidopsis	A6
GO:0034641	cellular nitrogen compound metabolic pro...	2120	541	466.19	0.00058	Arabidopsis	A6
GO:0010468	regulation of gene expression	58	20	12.75	0.00809	Arabidopsis	A6
GO:0071840	cellular component organization or bioge...	1380	336	303.46	0.0122	Arabidopsis	A6
GO:0060255	regulation of macromolecule metabolic pr...	58	20	12.75	0.02016	Arabidopsis	A6
GO:0019222	regulation of metabolic process	58	20	12.75	0.02134	Arabidopsis	A6
GO:0016043	cellular component organization	1380	336	303.46	0.02447	Arabidopsis	A6
GO:0006807	nitrogen compound metabolic process	3591	836	789.67	0.03377	Arabidopsis	A6
GO:0005975	carbohydrate metabolic process	566	61	38.3	3.1e-05	Arabidopsis	A7
GO:0006091	generation of precursor metabolites and ...	323	36	21.86	0.00028	Arabidopsis	A7
GO:0006629	lipid metabolic process	516	49	34.92	0.00378	Arabidopsis	A7
GO:0015979	photosynthesis	188	21	12.72	0.00553	Arabidopsis	A7
GO:0009628	response to abiotic stimulus	1259	110	85.2	0.01086	Arabidopsis	A7
GO:0008152	metabolic process	5562	396	376.39	0.04502	Arabidopsis	A7
GO:0050896	response to stimulus	2985	221	202	0.0491	Arabidopsis	A7
GO:0043412	macromolecule modification	1309	73	88.58	0.04923	Arabidopsis	A7
GO:0034641	cellular nitrogen compound metabolic pro...	2120	353	214.83	6.6e-23	Arabidopsis	A8
GO:0006518	peptide metabolic process	409	87	41.45	2.7e-14	Arabidopsis	A8
GO:1901566	organonitrogen compound biosynthetic pro...	409	87	41.45	2.7e-14	Arabidopsis	A8
GO:0006139	nucleobase-containing compound metabolic...	1820	290	184.43	3.5e-14	Arabidopsis	A8
GO:1901360	organic cyclic compound metabolic proces...	1820	290	184.43	4.1e-14	Arabidopsis	A8
GO:0010467	gene expression	465	96	47.12	1.8e-13	Arabidopsis	A8
GO:0009059	macromolecule biosynthetic process	409	87	41.45	7.7e-13	Arabidopsis	A8
GO:0006412	translation	409	87	41.45	1.2e-11	Arabidopsis	A8
GO:0034645	cellular macromolecule biosynthetic proc...	409	87	41.45	3e-11	Arabidopsis	A8
GO:0046483	heterocycle metabolic process	1820	290	184.43	2.3e-09	Arabidopsis	A8
GO:0006725	cellular aromatic compound metabolic pro...	1820	290	184.43	2.3e-09	Arabidopsis	A8
GO:1901576	organic substance biosynthetic process	409	87	41.45	8.3e-09	Arabidopsis	A8
GO:0044237	cellular metabolic process	3541	451	358.83	9.3e-09	Arabidopsis	A8
GO:0044249	cellular biosynthetic process	409	87	41.45	1.8e-07	Arabidopsis	A8
GO:0008152	metabolic process	5562	627	563.63	1.4e-06	Arabidopsis	A8
GO:0006807	nitrogen compound metabolic process	3591	450	363.89	2.9e-05	Arabidopsis	A8
GO:0009987	cellular process	6635	716	672.36	0.00014	Arabidopsis	A8
GO:0009058	biosynthetic process	2479	316	251.21	0.00108	Arabidopsis	A8
GO:0043603	cellular amide metabolic process	409	87	41.45	0.00389	Arabidopsis	A8
GO:0044271	cellular nitrogen compound biosynthetic ...	409	87	41.45	0.00389	Arabidopsis	A8
GO:0048869	cellular developmental process	276	42	27.97	0.01243	Arabidopsis	A8
GO:0044267	cellular protein metabolic process	1701	191	172.37	0.01819	Arabidopsis	A8
GO:0032502	developmental process	1334	157	135.18	0.01913	Arabidopsis	A8
GO:0032501	multicellular organismal process	1211	140	122.72	0.04423	Arabidopsis	A8
GO:1901576	organic substance biosynthetic process	409	111	15.26	1e-30	Arabidopsis	A9
GO:0009059	macromolecule biosynthetic process	409	111	15.26	1e-30	Arabidopsis	A9
GO:0006518	peptide metabolic process	409	111	15.26	1e-30	Arabidopsis	A9
GO:1901566	organonitrogen compound biosynthetic pro...	409	111	15.26	1e-30	Arabidopsis	A9
GO:0044249	cellular biosynthetic process	409	111	15.26	1e-30	Arabidopsis	A9
GO:0034645	cellular macromolecule biosynthetic proc...	409	111	15.26	1e-30	Arabidopsis	A9
GO:0006412	translation	409	111	15.26	1e-30	Arabidopsis	A9
GO:0010467	gene expression	465	111	17.35	1e-30	Arabidopsis	A9
GO:0043603	cellular amide metabolic process	409	111	15.26	1e-30	Arabidopsis	A9
GO:0044271	cellular nitrogen compound biosynthetic ...	409	111	15.26	1e-30	Arabidopsis	A9
GO:0009058	biosynthetic process	2479	187	92.51	3.2e-22	Arabidopsis	A9
GO:0034641	cellular nitrogen compound metabolic pro...	2120	159	79.11	5.9e-17	Arabidopsis	A9
GO:0019538	protein metabolic process	2064	135	77.02	1.4e-10	Arabidopsis	A9
GO:1901564	organonitrogen compound metabolic proces...	2064	135	77.02	1.4e-10	Arabidopsis	A9
GO:0044260	cellular macromolecule metabolic process	1847	131	68.92	3.5e-09	Arabidopsis	A9
GO:0043170	macromolecule metabolic process	2242	137	83.66	2.3e-08	Arabidopsis	A9
GO:0008152	metabolic process	5562	253	207.55	2.6e-08	Arabidopsis	A9
GO:0044267	cellular protein metabolic process	1701	129	63.47	3.1e-08	Arabidopsis	A9
GO:0044237	cellular metabolic process	3541	187	132.14	1.1e-07	Arabidopsis	A9
GO:0009628	response to abiotic stimulus	1259	62	46.98	0.00029	Arabidopsis	A9
GO:0019748	secondary metabolic process	162	17	6.05	0.00101	Arabidopsis	A9
GO:0009987	cellular process	6635	269	247.59	0.00234	Arabidopsis	A9
GO:0006807	nitrogen compound metabolic process	3591	178	134	0.02729	Arabidopsis	A9
GO:0048511	rhythmic process	35	12	2.08	4.1e-07	wheat	W1
GO:0006464	cellular protein modification process	1303	72	77.54	8.4e-06	wheat	W1
GO:0006629	lipid metabolic process	422	39	25.11	0.00016	wheat	W1
GO:0043412	macromolecule modification	1303	72	77.54	0.00084	wheat	W1
GO:0036211	protein modification process	1303	72	77.54	0.0036	wheat	W1
GO:0006091	generation of precursor metabolites and ...	336	25	19.99	0.0052	wheat	W1
GO:0007154	cell communication	372	33	22.14	0.00908	wheat	W1
GO:0050794	regulation of cellular process	318	26	18.92	0.047	wheat	W1
GO:0007165	signal transduction	318	26	18.92	0.04707	wheat	W1
GO:0006464	cellular protein modification process	1303	61	60.57	1.8e-05	wheat	W2
GO:0006629	lipid metabolic process	422	31	19.62	0.00018	wheat	W2
GO:0050794	regulation of cellular process	318	26	14.78	0.00069	wheat	W2
GO:0007165	signal transduction	318	26	14.78	0.00069	wheat	W2
GO:0036211	protein modification process	1303	61	60.57	0.00079	wheat	W2
GO:0051716	cellular response to stimulus	318	26	14.78	0.00096	wheat	W2
GO:0051179	localization	1119	72	52.01	0.00201	wheat	W2
GO:0043412	macromolecule modification	1303	61	60.57	0.00289	wheat	W2
GO:0007154	cell communication	372	27	17.29	0.00317	wheat	W2
GO:0023052	signaling	318	26	14.78	0.00347	wheat	W2
GO:0050789	regulation of biological process	342	26	15.9	0.00891	wheat	W2
GO:0015979	photosynthesis	264	73	7.25	1e-30	wheat	W3
GO:0006091	generation of precursor metabolites and ...	336	64	9.22	1e-30	wheat	W3
GO:0043412	macromolecule modification	1303	78	35.77	6.6e-13	wheat	W3
GO:0036211	protein modification process	1303	78	35.77	4.9e-11	wheat	W3
GO:0006464	cellular protein modification process	1303	78	35.77	7.7e-11	wheat	W3
GO:0009314	response to radiation	164	24	4.5	8.6e-07	wheat	W3
GO:0019538	protein metabolic process	2242	87	61.55	5.8e-06	wheat	W3
GO:1901564	organonitrogen compound metabolic proces...	2242	87	61.55	5.8e-06	wheat	W3
GO:0044237	cellular metabolic process	3652	131	100.27	1.9e-05	wheat	W3
GO:0043170	macromolecule metabolic process	2388	87	65.56	0.00013	wheat	W3
GO:0009628	response to abiotic stimulus	369	27	10.13	0.00028	wheat	W3
GO:0008152	metabolic process	6007	185	164.92	0.00038	wheat	W3
GO:0009987	cellular process	6212	189	170.55	0.00061	wheat	W3
GO:0044267	cellular protein metabolic process	1875	80	51.48	0.00096	wheat	W3
GO:0050896	response to stimulus	1047	44	28.75	0.00221	wheat	W3
GO:0044260	cellular macromolecule metabolic process	2002	80	54.96	0.03292	wheat	W3
GO:0006464	cellular protein modification process	1303	367	233.11	1e-30	wheat	W4
GO:0043412	macromolecule modification	1303	367	233.11	1e-30	wheat	W4
GO:0036211	protein modification process	1303	367	233.11	1e-30	wheat	W4
GO:0007154	cell communication	372	107	66.55	4.2e-08	wheat	W4
GO:0051716	cellular response to stimulus	318	87	56.89	7.8e-06	wheat	W4
GO:0050794	regulation of cellular process	318	87	56.89	7.9e-06	wheat	W4
GO:0007165	signal transduction	318	87	56.89	8e-06	wheat	W4
GO:0023052	signaling	318	87	56.89	1.3e-05	wheat	W4
GO:0051704	multi-organism process	52	22	9.3	3.4e-05	wheat	W4
GO:0065007	biological regulation	616	146	110.21	9e-05	wheat	W4
GO:0050789	regulation of biological process	342	87	61.19	0.00023	wheat	W4
GO:0044267	cellular protein metabolic process	1875	373	335.45	0.00101	wheat	W4
GO:0044706	multi-multicellular organism process	52	22	9.3	0.00124	wheat	W4
GO:0032501	multicellular organismal process	327	79	58.5	0.00217	wheat	W4
GO:0022414	reproductive process	102	30	18.25	0.00282	wheat	W4
GO:0009856	pollination	52	22	9.3	0.00318	wheat	W4
GO:0009607	response to biotic stimulus	95	28	17	0.00476	wheat	W4
GO:0019725	cellular homeostasis	169	43	30.23	0.00682	wheat	W4
GO:0009605	response to external stimulus	138	36	24.69	0.01271	wheat	W4
GO:0000003	reproduction	204	48	36.5	0.02353	wheat	W4
GO:0044237	cellular metabolic process	3652	693	653.36	0.02509	wheat	W4
GO:0051179	localization	1119	222	200.19	0.03742	wheat	W4
GO:0019538	protein metabolic process	2242	430	401.1	0.04574	wheat	W4
GO:1901564	organonitrogen compound metabolic proces...	2242	430	401.1	0.04574	wheat	W4
GO:0006464	cellular protein modification process	1303	269	243.1	2.9e-17	wheat	W5
GO:0010468	regulation of gene expression	29	16	5.41	1.6e-11	wheat	W5
GO:0046483	heterocycle metabolic process	1569	349	292.72	1.1e-10	wheat	W5
GO:0006725	cellular aromatic compound metabolic pro...	1569	349	292.72	1.1e-10	wheat	W5
GO:0006139	nucleobase-containing compound metabolic...	1569	349	292.72	1.5e-07	wheat	W5
GO:1901360	organic cyclic compound metabolic proces...	1569	349	292.72	1.6e-07	wheat	W5
GO:0036211	protein modification process	1303	269	243.1	4.1e-07	wheat	W5
GO:0007049	cell cycle	82	33	15.3	3.5e-06	wheat	W5
GO:0060255	regulation of macromolecule metabolic pr...	29	16	5.41	6.6e-06	wheat	W5
GO:0019222	regulation of metabolic process	29	16	5.41	6.8e-06	wheat	W5
GO:0006259	DNA metabolic process	147	44	27.43	3e-05	wheat	W5
GO:0043412	macromolecule modification	1303	269	243.1	0.00017	wheat	W5
GO:0016043	cellular component organization	718	166	133.95	0.00065	wheat	W5
GO:0090304	nucleic acid metabolic process	147	44	27.43	0.00076	wheat	W5
GO:0071840	cellular component organization or bioge...	718	166	133.95	0.00096	wheat	W5
GO:0009056	catabolic process	439	102	81.9	0.00208	wheat	W5
GO:0006807	nitrogen compound metabolic process	3668	697	684.32	0.00355	wheat	W5
GO:0050896	response to stimulus	1047	221	195.33	0.01688	wheat	W5
GO:0065007	biological regulation	616	135	114.92	0.0188	wheat	W5
GO:0050789	regulation of biological process	342	77	63.81	0.03799	wheat	W5
GO:0006950	response to stress	558	16	10.26	0.0015	wheat	W6
GO:0044237	cellular metabolic process	3652	84	67.15	0.0028	wheat	W6
GO:0010468	regulation of gene expression	29	3	0.53	0.0046	wheat	W6
GO:0008152	metabolic process	6007	123	110.46	0.0063	wheat	W6
GO:1901360	organic cyclic compound metabolic proces...	1569	47	28.85	0.0067	wheat	W6
GO:0006139	nucleobase-containing compound metabolic...	1569	47	28.85	0.0068	wheat	W6
GO:0046483	heterocycle metabolic process	1569	47	28.85	0.0105	wheat	W6
GO:0006725	cellular aromatic compound metabolic pro...	1569	47	28.85	0.0105	wheat	W6
GO:0065009	regulation of molecular function	124	6	2.28	0.0113	wheat	W6
GO:0019222	regulation of metabolic process	29	3	0.53	0.0198	wheat	W6
GO:0060255	regulation of macromolecule metabolic pr...	29	3	0.53	0.0204	wheat	W6
GO:0006807	nitrogen compound metabolic process	3668	86	67.45	0.0247	wheat	W6
GO:0006259	DNA metabolic process	147	6	2.7	0.0494	wheat	W6
GO:0006412	translation	580	148	90.36	3e-14	wheat	W7
GO:0034641	cellular nitrogen compound metabolic pro...	2091	443	325.76	2e-13	wheat	W7
GO:0006518	peptide metabolic process	580	148	90.36	7.6e-13	wheat	W7
GO:1901566	organonitrogen compound biosynthetic pro...	580	148	90.36	7.6e-13	wheat	W7
GO:0034645	cellular macromolecule biosynthetic proc...	580	148	90.36	4.8e-12	wheat	W7
GO:0009059	macromolecule biosynthetic process	580	148	90.36	7e-11	wheat	W7
GO:0010467	gene expression	609	153	94.88	1e-10	wheat	W7
GO:1901576	organic substance biosynthetic process	580	148	90.36	2.1e-10	wheat	W7
GO:0044249	cellular biosynthetic process	580	148	90.36	2.3e-09	wheat	W7
GO:0009058	biosynthetic process	2310	435	359.88	1.6e-08	wheat	W7
GO:0006807	nitrogen compound metabolic process	3668	637	571.44	3.2e-07	wheat	W7
GO:0071840	cellular component organization or bioge...	718	158	111.86	1.1e-06	wheat	W7
GO:1901360	organic cyclic compound metabolic proces...	1569	307	244.44	3.4e-06	wheat	W7
GO:0006139	nucleobase-containing compound metabolic...	1569	307	244.44	3.5e-06	wheat	W7
GO:0016043	cellular component organization	718	158	111.86	1.9e-05	wheat	W7
GO:0009987	cellular process	6212	1019	967.77	3.4e-05	wheat	W7
GO:0006950	response to stress	558	104	86.93	0.00018	wheat	W7
GO:0046483	heterocycle metabolic process	1569	307	244.44	0.00025	wheat	W7
GO:0006725	cellular aromatic compound metabolic pro...	1569	307	244.44	0.00025	wheat	W7
GO:0044237	cellular metabolic process	3652	622	568.95	0.0006	wheat	W7
GO:0006259	DNA metabolic process	147	39	22.9	0.00073	wheat	W7
GO:0043603	cellular amide metabolic process	580	148	90.36	0.00181	wheat	W7
GO:0044271	cellular nitrogen compound biosynthetic ...	580	148	90.36	0.00181	wheat	W7
GO:0065009	regulation of molecular function	124	26	19.32	0.00288	wheat	W7
GO:0090304	nucleic acid metabolic process	147	39	22.9	0.00293	wheat	W7
GO:0009790	embryo development	32	10	4.99	0.00481	wheat	W7
GO:0044238	primary metabolic process	4474	722	697.01	0.01206	wheat	W7
GO:0071704	organic substance metabolic process	4476	722	697.32	0.01286	wheat	W7
GO:0009791	post-embryonic development	177	29	27.58	0.04204	wheat	W7
GO:0005975	carbohydrate metabolic process	510	60	28.13	6.8e-10	wheat	W8
GO:0006464	cellular protein modification process	1303	74	71.88	2.7e-09	wheat	W8
GO:0043412	macromolecule modification	1303	74	71.88	1.3e-06	wheat	W8
GO:0036211	protein modification process	1303	74	71.88	1.5e-06	wheat	W8
GO:0006629	lipid metabolic process	422	38	23.28	0.00068	wheat	W8
GO:0009719	response to endogenous stimulus	224	27	12.36	0.00068	wheat	W8
GO:0048869	cellular developmental process	40	8	2.21	0.00074	wheat	W8
GO:0032502	developmental process	316	30	17.43	0.00241	wheat	W8
GO:0016043	cellular component organization	718	51	39.61	0.00516	wheat	W8
GO:0050794	regulation of cellular process	318	25	17.54	0.01526	wheat	W8
GO:0007165	signal transduction	318	25	17.54	0.01529	wheat	W8
GO:0042221	response to chemical	376	34	20.74	0.02143	wheat	W8
GO:0016049	cell growth	22	4	1.21	0.02215	wheat	W8
GO:0051716	cellular response to stimulus	318	25	17.54	0.02327	wheat	W8
GO:0071840	cellular component organization or bioge...	718	51	39.61	0.03417	wheat	W8
GO:0050896	response to stimulus	1047	71	57.76	0.03448	wheat	W8
GO:0023052	signaling	318	25	17.54	0.04578	wheat	W8
GO:0007154	cell communication	372	26	20.52	0.04925	wheat	W8
GO:0006412	translation	580	366	157.54	1e-30	wheat	W9
GO:0034645	cellular macromolecule biosynthetic proc...	580	366	157.54	1e-30	wheat	W9
GO:0009059	macromolecule biosynthetic process	580	366	157.54	1e-30	wheat	W9
GO:0006518	peptide metabolic process	580	366	157.54	1e-30	wheat	W9
GO:1901566	organonitrogen compound biosynthetic pro...	580	366	157.54	1e-30	wheat	W9
GO:0010467	gene expression	609	371	165.41	1e-30	wheat	W9
GO:1901576	organic substance biosynthetic process	580	366	157.54	1e-30	wheat	W9
GO:0044249	cellular biosynthetic process	580	366	157.54	1e-30	wheat	W9
GO:0043603	cellular amide metabolic process	580	366	157.54	1e-30	wheat	W9
GO:0044271	cellular nitrogen compound biosynthetic ...	580	366	157.54	1e-30	wheat	W9
GO:0034641	cellular nitrogen compound metabolic pro...	2091	719	567.94	1.1e-17	wheat	W9
GO:0009058	biosynthetic process	2310	775	627.43	5.5e-14	wheat	W9
GO:0044237	cellular metabolic process	3652	1057	991.93	0.00051	wheat	W9
GO:0008152	metabolic process	6007	1685	1631.58	0.00068	wheat	W9
GO:0006629	lipid metabolic process	422	148	114.62	0.00081	wheat	W9
GO:0065008	regulation of biological quality	169	45	45.9	0.00083	wheat	W9
GO:0015979	photosynthesis	264	99	71.71	0.00114	wheat	W9
GO:0009606	tropism	28	11	7.61	0.00766	wheat	W9
GO:0019538	protein metabolic process	2242	668	608.96	0.01226	wheat	W9
GO:1901564	organonitrogen compound metabolic proces...	2242	668	608.96	0.01226	wheat	W9
GO:0009628	response to abiotic stimulus	369	91	100.23	0.01314	wheat	W9
GO:0044267	cellular protein metabolic process	1875	570	509.27	0.02092	wheat	W9
GO:0044260	cellular macromolecule metabolic process	2002	598	543.77	0.04116	wheat	W9

### Sheet: W5 A6
GO:0006139	nucleobase-containing compound metabolic...	1820	497	400.22	2.2e-10	Arabidopsis	A6
GO:0006464	cellular protein modification process	1303	269	243.1	2.9e-17	wheat	W5
GO:1901360	organic cyclic compound metabolic proces...	1820	497	400.22	2.7e-10	Arabidopsis	A6
GO:0006259	DNA metabolic process	194	72	42.66	1.3e-06	Arabidopsis	A6
GO:0046483	heterocycle metabolic process	1820	497	400.22	1.6e-06	Arabidopsis	A6
GO:0006725	cellular aromatic compound metabolic pro...	1820	497	400.22	1.6e-06	Arabidopsis	A6
GO:0090304	nucleic acid metabolic process	194	72	42.66	6e-06	Arabidopsis	A6
GO:0044237	cellular metabolic process	3541	851	778.67	0.00014	Arabidopsis	A6
GO:0034641	cellular nitrogen compound metabolic pro...	2120	541	466.19	0.00058	Arabidopsis	A6
GO:0010468	regulation of gene expression	58	20	12.75	0.00809	Arabidopsis	A6
GO:0010468	regulation of gene expression	29	16	5.41	1.6e-11	wheat	W5
GO:0046483	heterocycle metabolic process	1569	349	292.72	1.1e-10	wheat	W5
GO:0006725	cellular aromatic compound metabolic pro...	1569	349	292.72	1.1e-10	wheat	W5
GO:0006139	nucleobase-containing compound metabolic...	1569	349	292.72	1.5e-07	wheat	W5
GO:1901360	organic cyclic compound metabolic proces...	1569	349	292.72	1.6e-07	wheat	W5
GO:0036211	protein modification process	1303	269	243.1	4.1e-07	wheat	W5
GO:0007049	cell cycle	82	33	15.3	3.5e-06	wheat	W5
GO:0060255	regulation of macromolecule metabolic pr...	29	16	5.41	6.6e-06	wheat	W5
GO:0019222	regulation of metabolic process	29	16	5.41	6.8e-06	wheat	W5
GO:0006259	DNA metabolic process	147	44	27.43	3e-05	wheat	W5
GO:0043412	macromolecule modification	1303	269	243.1	0.00017	wheat	W5
GO:0016043	cellular component organization	718	166	133.95	0.00065	wheat	W5
GO:0090304	nucleic acid metabolic process	147	44	27.43	0.00076	wheat	W5
GO:0071840	cellular component organization or bioge...	718	166	133.95	0.00096	wheat	W5
GO:0009056	catabolic process	439	102	81.9	0.00208	wheat	W5
GO:0006807	nitrogen compound metabolic process	3668	697	684.32	0.00355	wheat	W5

### Sheet: A5 W4
GO:0006464	cellular protein modification process	1309	632	555.24	1.5e-30	Arabidopsis	A5
GO:0009056	catabolic process	908	462	385.15	1.4e-12	Arabidopsis	A5
GO:0043412	macromolecule modification	1309	632	555.24	1.9e-08	Arabidopsis	A5
GO:0051179	localization	1364	670	578.57	3.3e-08	Arabidopsis	A5
GO:0009607	response to biotic stimulus	564	287	239.23	9.1e-08	Arabidopsis	A5
GO:0036211	protein modification process	1309	632	555.24	6.3e-07	Arabidopsis	A5
GO:0019538	protein metabolic process	2064	913	875.49	2.2e-06	Arabidopsis	A5
GO:1901564	organonitrogen compound metabolic proces...	2064	913	875.49	2.2e-06	Arabidopsis	A5
GO:0006950	response to stress	1721	760	730	2.5e-05	Arabidopsis	A5
GO:0010468	regulation of gene expression	58	24	24.6	3.3e-05	Arabidopsis	A5
GO:0043170	macromolecule metabolic process	2242	973	950.99	6.4e-05	Arabidopsis	A5
GO:0009605	response to external stimulus	772	361	327.46	9.9e-05	Arabidopsis	A5
GO:0009856	pollination	96	55	40.72	0.00024	Arabidopsis	A5
GO:0044706	multi-multicellular organism process	96	55	40.72	0.00025	Arabidopsis	A5
GO:0008219	cell death	102	60	43.27	0.00037	Arabidopsis	A5
GO:0051704	multi-organism process	96	55	40.72	0.00224	Arabidopsis	A5
GO:0006629	lipid metabolic process	516	237	218.87	0.00516	Arabidopsis	A5
GO:0065007	biological regulation	1287	587	545.91	0.00668	Arabidopsis	A5
GO:0006464	cellular protein modification process	1303	367	233.11	1e-30	wheat	W4
GO:0043412	macromolecule modification	1303	367	233.11	1e-30	wheat	W4
GO:0036211	protein modification process	1303	367	233.11	1e-30	wheat	W4
GO:0007154	cell communication	372	107	66.55	4.2e-08	wheat	W4
GO:0051716	cellular response to stimulus	318	87	56.89	7.8e-06	wheat	W4
GO:0050794	regulation of cellular process	318	87	56.89	7.9e-06	wheat	W4
GO:0007165	signal transduction	318	87	56.89	8e-06	wheat	W4
GO:0023052	signaling	318	87	56.89	1.3e-05	wheat	W4
GO:0051704	multi-organism process	52	22	9.3	3.4e-05	wheat	W4
GO:0065007	biological regulation	616	146	110.21	9e-05	wheat	W4
GO:0050789	regulation of biological process	342	87	61.19	0.00023	wheat	W4
GO:0044267	cellular protein metabolic process	1875	373	335.45	0.00101	wheat	W4
GO:0044706	multi-multicellular organism process	52	22	9.3	0.00124	wheat	W4
GO:0032501	multicellular organismal process	327	79	58.5	0.00217	wheat	W4
GO:0022414	reproductive process	102	30	18.25	0.00282	wheat	W4
GO:0009856	pollination	52	22	9.3	0.00318	wheat	W4
GO:0009607	response to biotic stimulus	95	28	17	0.00476	wheat	W4
GO:0019725	cellular homeostasis	169	43	30.23	0.00682	wheat	W4

### Sheet: A9 W9
GO.ID	Term	Annotated	Significant	Expected	classicFisher	species	Module
GO:1901576	organic substance biosynthetic process	409	111	15.26	1e-30	Arabidopsis	A9
GO:0009059	macromolecule biosynthetic process	409	111	15.26	1e-30	Arabidopsis	A9
GO:0006518	peptide metabolic process	409	111	15.26	1e-30	Arabidopsis	A9
GO:1901566	organonitrogen compound biosynthetic pro...	409	111	15.26	1e-30	Arabidopsis	A9
GO:0044249	cellular biosynthetic process	409	111	15.26	1e-30	Arabidopsis	A9
GO:0034645	cellular macromolecule biosynthetic proc...	409	111	15.26	1e-30	Arabidopsis	A9
GO:0006412	translation	409	111	15.26	1e-30	Arabidopsis	A9
GO:0010467	gene expression	465	111	17.35	1e-30	Arabidopsis	A9
GO:0043603	cellular amide metabolic process	409	111	15.26	1e-30	Arabidopsis	A9
GO:0044271	cellular nitrogen compound biosynthetic ...	409	111	15.26	1e-30	Arabidopsis	A9
GO:0009058	biosynthetic process	2479	187	92.51	3.2e-22	Arabidopsis	A9
GO:0034641	cellular nitrogen compound metabolic pro...	2120	159	79.11	5.9e-17	Arabidopsis	A9
GO:0019538	protein metabolic process	2064	135	77.02	1.4e-10	Arabidopsis	A9
GO:1901564	organonitrogen compound metabolic proces...	2064	135	77.02	1.4e-10	Arabidopsis	A9
GO:0044260	cellular macromolecule metabolic process	1847	131	68.92	3.5e-09	Arabidopsis	A9
GO:0043170	macromolecule metabolic process	2242	137	83.66	2.3e-08	Arabidopsis	A9
GO:0008152	metabolic process	5562	253	207.55	2.6e-08	Arabidopsis	A9
GO:0044267	cellular protein metabolic process	1701	129	63.47	3.1e-08	Arabidopsis	A9
GO:0044237	cellular metabolic process	3541	187	132.14	1.1e-07	Arabidopsis	A9
GO:0009628	response to abiotic stimulus	1259	62	46.98	0.00029	Arabidopsis	A9
GO:0019748	secondary metabolic process	162	17	6.05	0.00101	Arabidopsis	A9
GO:0009987	cellular process	6635	269	247.59	0.00234	Arabidopsis	A9
GO:0006412	translation	580	366	157.54	1e-30	wheat	W9
GO:0034645	cellular macromolecule biosynthetic proc...	580	366	157.54	1e-30	wheat	W9
GO:0009059	macromolecule biosynthetic process	580	366	157.54	1e-30	wheat	W9
GO:0006518	peptide metabolic process	580	366	157.54	1e-30	wheat	W9
GO:1901566	organonitrogen compound biosynthetic pro...	580	366	157.54	1e-30	wheat	W9
GO:0010467	gene expression	609	371	165.41	1e-30	wheat	W9
GO:1901576	organic substance biosynthetic process	580	366	157.54	1e-30	wheat	W9
GO:0044249	cellular biosynthetic process	580	366	157.54	1e-30	wheat	W9
GO:0043603	cellular amide metabolic process	580	366	157.54	1e-30	wheat	W9
GO:0044271	cellular nitrogen compound biosynthetic ...	580	366	157.54	1e-30	wheat	W9
GO:0034641	cellular nitrogen compound metabolic pro...	2091	719	567.94	1.1e-17	wheat	W9
GO:0009058	biosynthetic process	2310	775	627.43	5.5e-14	wheat	W9
GO:0044237	cellular metabolic process	3652	1057	991.93	0.00051	wheat	W9
GO:0008152	metabolic process	6007	1685	1631.58	0.00068	wheat	W9
GO:0006629	lipid metabolic process	422	148	114.62	0.00081	wheat	W9
GO:0065008	regulation of biological quality	169	45	45.9	0.00083	wheat	W9
GO:0015979	photosynthesis	264	99	71.71	0.00114	wheat	W9
GO:0009606	tropism	28	11	7.61	0.00766	wheat	W9

### Sheet: W3 A2
GO.ID	Term	Annotated	Significant	Expected	classicFisher	species	Module
GO:0015979	photosynthesis	188	28	2.51	2e-21	Arabidopsis	A2
GO:0006091	generation of precursor metabolites and ...	323	22	4.31	1.8e-09	Arabidopsis	A2
GO:0009314	response to radiation	443	30	5.91	2.3e-09	Arabidopsis	A2
GO:0050896	response to stimulus	2985	63	39.85	7.7e-06	Arabidopsis	A2
GO:0040007	growth	281	11	3.75	0.0013	Arabidopsis	A2
GO:0009719	response to endogenous stimulus	892	30	11.91	0.0021	Arabidopsis	A2
GO:0043412	macromolecule modification	1309	20	17.48	0.0087	Arabidopsis	A2
GO:0015979	photosynthesis	264	73	7.25	1e-30	wheat	W3
GO:0006091	generation of precursor metabolites and ...	336	64	9.22	1e-30	wheat	W3
GO:0043412	macromolecule modification	1303	78	35.77	6.6e-13	wheat	W3
GO:0036211	protein modification process	1303	78	35.77	4.9e-11	wheat	W3
GO:0006464	cellular protein modification process	1303	78	35.77	7.7e-11	wheat	W3
GO:0009314	response to radiation	164	24	4.5	8.6e-07	wheat	W3
GO:0019538	protein metabolic process	2242	87	61.55	5.8e-06	wheat	W3
GO:1901564	organonitrogen compound metabolic proces...	2242	87	61.55	5.8e-06	wheat	W3
GO:0044237	cellular metabolic process	3652	131	100.27	1.9e-05	wheat	W3
GO:0043170	macromolecule metabolic process	2388	87	65.56	0.00013	wheat	W3
GO:0009628	response to abiotic stimulus	369	27	10.13	0.00028	wheat	W3
GO:0008152	metabolic process	6007	185	164.92	0.00038	wheat	W3
GO:0009987	cellular process	6212	189	170.55	0.00061	wheat	W3
GO:0044267	cellular protein metabolic process	1875	80	51.48	0.00096	wheat	W3
GO:0050896	response to stimulus	1047	44	28.75	0.00221	wheat	W3
