## Supplementary Table 7 for "Circadian regulation of the transcriptome in a complex polyploid crop"

### Sheet: Sheet2
Supplementary Table 7: Metacycle (Meta2d) estimates for core circadian genes and corresponding Arabidopsis orthologs. Estimates are given for all genes with q-values < 0.05. Circadian phases are calculated from the (absolute phase *24)/period estimate and mean phases are circular means.
	Wheat									Wheat triad means				Arabidopsis
Gene	Wheat Gene ID RefSeqv1	Wheat gene	Module ID	period	circadian phase	absolute phase	rAMP	baseline expression	BH.q-value	Mean rAMP	Mean period	Mean circadian phase	Mean absolute phase	Arabidopsis homolog	Arabidopsis period	Arabidopsis homolog circadian phase	Arabidopsis absolute phase	Arabidopsis rAMP
LHY	TraesCS7A02G299400	TaLHY_7A	magenta	28.691	21.3311	25.5004	0.85249	60.9621	0.000838872	0.892507	28.5057	21.4753	25.5051	AT1G01060 (LHY)	24.1185	23.546	23.6623	1.34721
	TraesCS7B02G188000	TaLHY_7B	magenta	28.1351	21.7361	25.4812	0.9184	54.1232	0.00122839					AT2G46830 (CCA1)	24.5522	23.8982	24.448	1.32615
	TraesCS7D02G295400	TaLHY_7D	magenta	28.691	21.359	25.5337	0.906631	59.1285	0.000627211
TOC1	TraesCS6B02G253900	TaTOC1_6B	green	26.5649	13.163	14.5697	0.622509	14.451	4.94118e-05	0.634823	26.9017	12.6917	14.2195	AT5G61380 (TOC1)	23.1425	15.5532	14.9975	0.992791
	TraesCS6D02G207100	TaTOC1_6D	green	27.2386	12.2204	13.8694	0.647138	14.1453	8.45546e-05
	TraesCS6A02G227900	TaTOC1_6A	q>0.05	25.0995	15.2735	15.9732	0.556252	8.17285	0.107461
ELF4-L	TraesCS5A02G201900	TaELF4-L_5A	blue	26.6221	15.4454	17.1329	0.326365	4.11826	0.00062598	0.271552	27.5361	12.65	14.69	AT2G40080 (ELF4)	23.9969	13.7428	13.7411	1.34519
	TraesCS5B02G200500	TaELF4-L_5B	green	29.6014	10.4096	12.8391	0.221576	10.4124	9.18824e-05
	TraesCS5D02G208200	TaELF4-L_5D	black	23.8813	19.602	19.505	0.238127	4.60477	0.000207304
	TraesCS4B02G149300	TaELF4-L_4B	green	28.2635	11.5083	13.5528	0.288731	4.56053	0.00381252
	TraesCS4D02G149000	TaELF4-L_4D	green	29.3122	9.21157	11.2505	0.282959	8.85877	9.48571e-05
FKF	TraesCS4A02G164000	TaFKF1_4A	turquoise	26.9199	8.02969	9.00659	1.18103	1.17233	6.19001e-05	1.18103	26.9199	8.02969	9.00659	AT1G68050 (FKF1)	23.1002	13.5696	13.0608	1.40921
GI	TraesCS3A02G116300	TaGI_3A	turquoise	27.4355	6.8982	7.88565	0.810389	10.7427	0.00126162	0.814427	27.3718	6.93457	7.90868	AT1G22770 (GI)	23.8014	9.40374	9.32592	1.40768
	TraesCS3B02G135400	TaGI_3B	turquoise	27.4355	6.92421	7.91538	0.78231	11.1245	0.00058567
	TraesCS3D02G118200	TaGI_3D	turquoise	27.2443	6.98128	7.925	0.85058	8.45711	0.00163371
LUX-La	TraesCS3A02G361800	TaLUX-L_3A	green	24.599	13.6404	13.9808	0.718994	3.21696	0.0019115	0.647704	25.879	12.4284	13.0298	AT3G46640 (LUX)	23.7071	13.6464	13.4798	0.524552
	TraesCS3B02G394200	TaLUX-L_3B	green	24.3518	14.7755	14.9921	0.659481	5.6063	0.000562369
	TraesCS3D02G355500	TaLUX-L_3D	green	28.6861	8.24924	9.85996	0.564636	3.08666	0.000411534
LUX-Lb	TraesCS1A02G258400	TaLUX-L_1A	turquoise	28.7244	5.80629	6.94927	0.4453	2.44847	0.000683311	0.527299	27.9112	6.45941	7.49224
	TraesCS1B02G268900	TaLUX-L_1B	turquoise	28.2109	6.33814	7.4502	0.493904	3.1738	0.00936914
	TraesCS1D02G257700	TaLUX-L_1D	turquoise	26.7984	7.23381	8.07726	0.642693	3.1914	0.00240049
LUX/BOA	TraesCS3A02G526600	TaLUX/BOA_3A	green	26.7388	11.9706	13.3366	0.728742	20.1889	0.000107685	0.638897	28.3928	10.207	12.0271
	TraesCS3B02G594300	TaLUX/BOA_3B	green	29.1274	9.41194	11.4227	0.645377	10.5276	9.72543e-05
	TraesCS3D02G531900	TaLUX/BOA_3D	green	29.3122	9.28595	11.3413	0.542572	17.6287	2.63071e-05
PRR37	TraesCS2A02G081900	TaPRR37_2A (Ppd)	turquoise	26.2612	7.10231	7.77146	0.953708	0.953861	0.000894402	0.631739	26.7445	7.82076	8.71604	AT5G60100 (PRR3)	23.0585	15.6798	15.0647	1.21589
	TraesCSU02G196100	TaPRR37_2B (Ppd)	q>0.05	26.6921	8.98607	9.99406	0.52611	3.79591	0.0318175					AT5G02810 (PRR7)	23.9472	7.15697	7.14121	1.46132
	TraesCS2D02G079600	TaPRR37_2D (Ppd)	turquoise	27.2803	7.38673	8.39635	0.415399	3.69817	9.79136e-05
PRR59	TraesCS5A02G320300	TaPRR59_5A	turquoise	24.8171	9.57232	9.8982	1.10611	8.34997	0.00250668	1.05882	24.8354	9.48107	9.81114	AT2G46790 (PRR9)	23.9472	5.59989	5.58756	1.67654
	TraesCS5B02G320500	TaPRR59_5B	turquoise	24.8171	9.33725	9.65513	0.923219	8.66392	0.000550177					AT5G24470 (PRR5)	23.754	11.473	11.3554	1.1585
	TraesCS5D02G326200	TaPRR59_5D	turquoise	24.8721	9.53362	9.88005	1.14714	12.0344	0.00119687
PRR73	TraesCS4A02G105300	TaPRR73_4A	midnightblue	27.0578	3.28525	3.70383	0.581522	6.78932	0.00059561	0.687611	27.2311	2.88488	3.26989	AT5G60100 (PRR3)	23.0585	15.6798	15.0647	1.21589
	TraesCS4B02G198700	TaPRR73_4B	midnightblue	27.5102	2.31295	2.65124	0.702015	15.0748	0.000479085					AT5G02810 (PRR7)	23.9472	7.15697	7.14121	1.46132
	TraesCS4D02G199600	TaPRR73_4D	midnightblue	27.1252	3.05509	3.45292	0.779298	17.863	0.000197973
PRR95	TraesCS4B02G115100	TaPRR95_4B	turquoise	26.9819	7.79584	8.76443	0.823037	8.41921	0.000254235	0.740239	26.9509	7.94681	8.9237	AT2G46790 (PRR9)	23.9472	5.59989	5.58756	1.67654
	TraesCS4D02G112800	TaPRR95_4D	turquoise	26.9199	8.09778	9.08297	0.657441	11.369	0.000172273					AT5G24470 (PRR5)	23.754	11.473	11.3554	1.1585
ELF3	TraesCS1D02G451200	Ta ELF3_1D (Eps-D1)	q>0.05	31.1995	1.39995	1.81991	0.18686	0.730262	0.602337	0.0797412	28.2943	22.5337	4.95392	AT2G25930 (ELF3)	23.0652	17.562	16.878	0.654794
	TraesCS1A02G443200	Ta ELF3_1A	q>0.05	22.0166	17.6757	16.2149	0.00164983	8.65878	0.932829
	TraesCS1B02G477400	Ta ELF3_1B	q>0.05	31.6667	23.5927	31.1293	0.050714	9.73962	0.359161
