## Supplementary Table 8 for "Circadian regulation of the transcriptome in a complex polyploid crop"

### Sheet: Sheet1
GO.ID	Term	Annotated	Significant	Expected	classicFisher	Enrichment and species
GO:0009838	abscission	38	10	16.67	0.99194	GOslim Ara
GO:0009838	abscission	11	1	2.55	0.94871	Goslim wheat
GO:0043604	amide biosynthetic process	798	409	350.13	1	GOslim Ara
GO:0043604	amide biosynthetic process	1751	604	405.98	1	Goslim wheat
GO:0048856	anatomical structure development	3011	1321	1321.11	0.30723	GOslim Ara
GO:0048856	anatomical structure development	1425	334	330.39	0.9026	Goslim wheat
GO:0065007	biological regulation	2887	1312	1266.71	0.03492	GOslim Ara
GO:0065007	biological regulation	2508	655	581.49	0.00021	Goslim wheat
GO:0008150	biological_process	20257	8888	8888	1	GOslim Ara
GO:0008150	biological_process	38179	8852	8852	1	Goslim wheat
GO:0009058	biosynthetic process	5391	2500	2365.37	0.14596	GOslim Ara
GO:0009058	biosynthetic process	9993	2542	2316.93	1.7e-09	Goslim wheat
GO:0005975	carbohydrate metabolic process	1088	569	477.37	9.1e-08	GOslim Ara
GO:0005975	carbohydrate metabolic process	2362	559	547.64	0.49077	Goslim wheat
GO:0009056	catabolic process	1776	917	779.24	6.7e-08	GOslim Ara
GO:0009056	catabolic process	2451	490	568.28	0.99999	Goslim wheat
GO:0007154	cell communication	2208	1015	968.79	0.64409	GOslim Ara
GO:0007154	cell communication	1699	422	393.92	0.16946	Goslim wheat
GO:0007049	cell cycle	693	242	304.06	1	GOslim Ara
GO:0007049	cell cycle	603	94	139.81	1	Goslim wheat
GO:0008219	cell death	202	103	88.63	0.10165	GOslim Ara
GO:0008219	cell death	74	14	17.16	0.8732	Goslim wheat
GO:0030154	cell differentiation	737	283	323.37	1	GOslim Ara
GO:0030154	cell differentiation	179	44	41.5	1	Goslim wheat
GO:0016049	cell growth	390	169	171.12	0.89	GOslim Ara
GO:0016049	cell growth	119	25	27.59	0.79698	Goslim wheat
GO:0007267	cell-cell signaling	56	16	24.57	0.99771	GOslim Ara
GO:0043603	cellular amide metabolic process	798	409	350.13	3.5e-09	GOslim Ara
GO:0043603	cellular amide metabolic process	1751	604	405.98	1e-22	Goslim wheat
GO:0006725	cellular aromatic compound metabolic pro...	4550	1843	1996.37	1	GOslim Ara
GO:0006725	cellular aromatic compound metabolic pro...	7756	1770	1798.27	0.99984	Goslim wheat
GO:0044249	cellular biosynthetic process	798	409	350.13	0.00028	GOslim Ara
GO:0044249	cellular biosynthetic process	1751	604	405.98	1.7e-23	Goslim wheat
GO:0016043	cellular component organization	3068	1387	1346.12	1	GOslim Ara
GO:0016043	cellular component organization	3350	812	776.71	1	Goslim wheat
GO:0071840	cellular component organization or bioge...	3068	1387	1346.12	0.91863	GOslim Ara
GO:0071840	cellular component organization or bioge...	3350	812	776.71	0.2938	Goslim wheat
GO:0048869	cellular developmental process	737	283	323.37	0.99999	GOslim Ara
GO:0048869	cellular developmental process	179	44	41.5	0.43475	Goslim wheat
GO:0019725	cellular homeostasis	321	178	140.84	0.00056	GOslim Ara
GO:0019725	cellular homeostasis	530	176	122.88	5.5e-07	Goslim wheat
GO:0034645	cellular macromolecule biosynthetic proc...	798	409	350.13	7.9e-06	GOslim Ara
GO:0034645	cellular macromolecule biosynthetic proc...	1751	604	405.98	3.8e-25	Goslim wheat
GO:0044260	cellular macromolecule metabolic process	4197	1861	1841.48	0.6855	GOslim Ara
GO:0044260	cellular macromolecule metabolic process	9521	2344	2207.49	0.00289	Goslim wheat
GO:0044237	cellular metabolic process	8135	3577	3569.33	1	GOslim Ara
GO:0044237	cellular metabolic process	17282	4167	4006.92	0.00106	Goslim wheat
GO:0044271	cellular nitrogen compound biosynthetic ...	798	409	350.13	3.5e-09	GOslim Ara
GO:0044271	cellular nitrogen compound biosynthetic ...	1751	604	405.98	1e-22	Goslim wheat
GO:0034641	cellular nitrogen compound metabolic pro...	5121	2143	2246.9	1	GOslim Ara
GO:0034641	cellular nitrogen compound metabolic pro...	9195	2312	2131.91	8.1e-06	Goslim wheat
GO:0009987	cellular process	14490	6710	6357.66	7.5e-29	GOslim Ara
GO:0009987	cellular process	29292	6986	6791.5	1e-08	Goslim wheat
GO:0044267	cellular protein metabolic process	3719	1711	1631.76	0.26776	GOslim Ara
GO:0044267	cellular protein metabolic process	8793	2180	2038.7	6.4e-05	Goslim wheat
GO:0006464	cellular protein modification process	2957	1319	1297.42	0.99968	GOslim Ara
GO:0006464	cellular protein modification process	7088	1584	1643.39	1	Goslim wheat
GO:0051716	cellular response to stimulus	1938	889	850.32	0.64566	GOslim Ara
GO:0051716	cellular response to stimulus	1239	341	287.27	0.00079	Goslim wheat
GO:0007623	circadian rhythm	70	35	16.23	1	Goslim wheat
GO:0032502	developmental process	3095	1355	1357.97	0.55406	GOslim Ara
GO:0032502	developmental process	1446	341	335.26	0.36792	Goslim wheat
GO:0003006	developmental process involved in reprod...	536	206	235.18	0.99615	GOslim Ara
GO:0003006	developmental process involved in reprod...	250	56	57.96	0.49023	Goslim wheat
GO:0006259	DNA metabolic process	591	198	259.31	1	GOslim Ara
GO:0006259	DNA metabolic process	805	186	186.64	0.86123	Goslim wheat
GO:0009790	embryo development	412	199	180.77	0.03275	GOslim Ara
GO:0009790	embryo development	208	35	48.23	0.99792	Goslim wheat
GO:0051234	establishment of localization	2614	1375	1146.92	1	GOslim Ara
GO:0051234	establishment of localization	5410	1255	1254.34	1	Goslim wheat
GO:0009908	flower development	528	205	231.67	1	GOslim Ara
GO:0009908	flower development	250	56	57.96	1	Goslim wheat
GO:0010467	gene expression	974	465	427.35	0.0651	GOslim Ara
GO:0010467	gene expression	1873	636	434.26	6e-27	Goslim wheat
GO:0006091	generation of precursor metabolites and ...	545	326	239.13	1.1e-14	GOslim Ara
GO:0006091	generation of precursor metabolites and ...	1321	352	306.28	0.01428	Goslim wheat
GO:0040007	growth	645	288	283	0.3579	GOslim Ara
GO:0040007	growth	264	60	61.21	0.59405	Goslim wheat
GO:0046483	heterocycle metabolic process	4550	1843	1996.37	1	GOslim Ara
GO:0046483	heterocycle metabolic process	7756	1770	1798.27	0.99984	Goslim wheat
GO:0042592	homeostatic process	321	178	140.84	1	GOslim Ara
GO:0042592	homeostatic process	530	176	122.88	1	Goslim wheat
GO:0006629	lipid metabolic process	1051	522	461.14	0.00047	GOslim Ara
GO:0006629	lipid metabolic process	1903	468	441.22	0.15672	Goslim wheat
GO:0051179	localization	2614	1375	1146.92	5.1e-22	GOslim Ara
GO:0051179	localization	5410	1255	1254.34	0.49685	Goslim wheat
GO:0009059	macromolecule biosynthetic process	798	409	350.13	0.00023	GOslim Ara
GO:0009059	macromolecule biosynthetic process	1751	604	405.98	1.8e-27	Goslim wheat
GO:0043170	macromolecule metabolic process	4960	2258	2176.26	0.07947	GOslim Ara
GO:0043170	macromolecule metabolic process	11566	2773	2681.64	0.10196	Goslim wheat
GO:0043412	macromolecule modification	2957	1319	1297.42	0.94592	GOslim Ara
GO:0043412	macromolecule modification	7088	1584	1643.39	1	Goslim wheat
GO:0008152	metabolic process	12263	5620	5380.54	2.1e-12	GOslim Ara
GO:0008152	metabolic process	29067	6801	6739.34	0.04068	Goslim wheat
GO:0044706	multi-multicellular organism process	273	99	119.78	0.99422	GOslim Ara
GO:0044706	multi-multicellular organism process	444	80	102.94	0.99652	Goslim wheat
GO:0051704	multi-organism process	273	99	119.78	0.99576	GOslim Ara
GO:0051704	multi-organism process	444	80	102.94	0.99673	Goslim wheat
GO:0007275	multicellular organism development	2664	1173	1168.86	0.12331	GOslim Ara
GO:0007275	multicellular organism development	1272	307	294.92	0.00043	Goslim wheat
GO:0032501	multicellular organismal process	2845	1230	1248.28	0.77785	GOslim Ara
GO:0032501	multicellular organismal process	1673	375	387.89	0.78574	Goslim wheat
GO:0006807	nitrogen compound metabolic process	8278	3626	3632.07	1	GOslim Ara
GO:0006807	nitrogen compound metabolic process	17877	4208	4144.88	0.24104	Goslim wheat
GO:0090304	nucleic acid metabolic process	591	198	259.31	1	GOslim Ara
GO:0090304	nucleic acid metabolic process	805	186	186.64	0.63119	Goslim wheat
GO:0006139	nucleobase-containing compound metabolic...	4550	1843	1996.37	1	GOslim Ara
GO:0006139	nucleobase-containing compound metabolic...	7756	1770	1798.27	0.98236	Goslim wheat
GO:1901360	organic cyclic compound metabolic proces...	4550	1843	1996.37	1	GOslim Ara
GO:1901360	organic cyclic compound metabolic proces...	7756	1770	1798.27	0.98265	Goslim wheat
GO:1901576	organic substance biosynthetic process	798	409	350.13	0.0006	GOslim Ara
GO:1901576	organic substance biosynthetic process	1751	604	405.98	7.2e-26	Goslim wheat
GO:0071704	organic substance metabolic process	9879	4427	4334.53	1	GOslim Ara
GO:0071704	organic substance metabolic process	21609	5106	5010.16	0.05795	Goslim wheat
GO:1901566	organonitrogen compound biosynthetic pro...	798	409	350.13	0.00779	GOslim Ara
GO:1901566	organonitrogen compound biosynthetic pro...	1751	604	405.98	1.8e-27	Goslim wheat
GO:1901564	organonitrogen compound metabolic proces...	4387	2076	1924.85	4.1e-06	GOslim Ara
GO:1901564	organonitrogen compound metabolic proces...	10763	2588	2495.46	0.07794	Goslim wheat
GO:0043043	peptide biosynthetic process	798	409	350.13	1	GOslim Ara
GO:0043043	peptide biosynthetic process	1751	604	405.98	1	Goslim wheat
GO:0006518	peptide metabolic process	798	409	350.13	0.00779	GOslim Ara
GO:0006518	peptide metabolic process	1751	604	405.98	1.8e-27	Goslim wheat
GO:0015979	photosynthesis	282	189	123.73	1.8e-15	GOslim Ara
GO:0015979	photosynthesis	630	267	146.07	6.6e-25	Goslim wheat
GO:0009856	pollination	273	99	119.78	0.74382	GOslim Ara
GO:0009856	pollination	444	80	102.94	0.94538	Goslim wheat
GO:0009791	post-embryonic development	1523	675	668.23	0.11162	GOslim Ara
GO:0009791	post-embryonic development	748	191	173.43	0.00359	Goslim wheat
GO:0044238	primary metabolic process	9868	4422	4329.7	1	GOslim Ara
GO:0044238	primary metabolic process	21603	5104	5008.77	0.06023	Goslim wheat
GO:0019538	protein metabolic process	4387	2076	1924.85	4.1e-06	GOslim Ara
GO:0019538	protein metabolic process	10763	2588	2495.46	0.07794	Goslim wheat
GO:0036211	protein modification process	2957	1319	1297.42	1	GOslim Ara
GO:0036211	protein modification process	7088	1584	1643.39	1	Goslim wheat
GO:0050789	regulation of biological process	2109	945	925.35	0.18727	GOslim Ara
GO:0050789	regulation of biological process	1350	368	313	0.00022	Goslim wheat
GO:0065008	regulation of biological quality	321	178	140.84	8.8e-05	GOslim Ara
GO:0065008	regulation of biological quality	530	176	122.88	2.5e-05	Goslim wheat
GO:0050794	regulation of cellular process	1938	889	850.32	0.66911	GOslim Ara
GO:0050794	regulation of cellular process	1239	341	287.27	0.00125	Goslim wheat
GO:0010468	regulation of gene expression	184	58	80.73	1	GOslim Ara
GO:0010468	regulation of gene expression	122	32	28.29	0.97695	Goslim wheat
GO:0040029	regulation of gene expression, epigeneti...	184	58	80.73	1	GOslim Ara
GO:0040029	regulation of gene expression, epigeneti...	122	32	28.29	1	Goslim wheat
GO:0060255	regulation of macromolecule metabolic pr...	184	58	80.73	0.99997	GOslim Ara
GO:0060255	regulation of macromolecule metabolic pr...	122	32	28.29	0.31087	Goslim wheat
GO:0019222	regulation of metabolic process	184	58	80.73	0.99997	GOslim Ara
GO:0019222	regulation of metabolic process	122	32	28.29	0.26595	Goslim wheat
GO:0065009	regulation of molecular function	652	293	286.07	0.63277	GOslim Ara
GO:0065009	regulation of molecular function	747	132	173.2	1	Goslim wheat
GO:0000003	reproduction	1701	674	746.33	0.9999	GOslim Ara
GO:0000003	reproduction	1241	250	287.73	0.99598	Goslim wheat
GO:0022414	reproductive process	797	300	349.69	0.99988	GOslim Ara
GO:0022414	reproductive process	685	135	158.82	0.98796	Goslim wheat
GO:0090567	reproductive shoot system development	528	205	231.67	0.99899	GOslim Ara
GO:0090567	reproductive shoot system development	250	56	57.96	0.93168	Goslim wheat
GO:0048608	reproductive structure development	536	206	235.18	0.99787	GOslim Ara
GO:0048608	reproductive structure development	250	56	57.96	0.69215	Goslim wheat
GO:0061458	reproductive system development	536	206	235.18	1	GOslim Ara
GO:0061458	reproductive system development	250	56	57.96	1	Goslim wheat
GO:0009628	response to abiotic stimulus	2305	1270	1011.35	1.2e-15	GOslim Ara
GO:0009628	response to abiotic stimulus	1199	388	277.99	2.8e-14	Goslim wheat
GO:0009607	response to biotic stimulus	1231	575	540.12	0.92798	GOslim Ara
GO:0009607	response to biotic stimulus	509	107	118.01	0.96314	Goslim wheat
GO:0042221	response to chemical	3237	1656	1420.27	9.2e-06	GOslim Ara
GO:0042221	response to chemical	1751	407	405.98	0.8606	Goslim wheat
GO:0009719	response to endogenous stimulus	1770	905	776.61	0.00532	GOslim Ara
GO:0009719	response to endogenous stimulus	1036	247	240.2	0.60079	Goslim wheat
GO:0009605	response to external stimulus	1640	787	719.57	0.70664	GOslim Ara
GO:0009605	response to external stimulus	659	152	152.79	0.76223	Goslim wheat
GO:0009416	response to light stimulus	761	444	333.9	1	GOslim Ara
GO:0009416	response to light stimulus	442	167	102.48	1	Goslim wheat
GO:0009314	response to radiation	761	444	333.9	0.01547	GOslim Ara
GO:0009314	response to radiation	442	167	102.48	0.00139	Goslim wheat
GO:0050896	response to stimulus	6239	3028	2737.44	3.3e-19	GOslim Ara
GO:0050896	response to stimulus	4826	1163	1118.93	0.05634	Goslim wheat
GO:0006950	response to stress	3677	1749	1613.33	0.96838	GOslim Ara
GO:0006950	response to stress	2812	632	651.98	0.99916	Goslim wheat
GO:0048511	rhythmic process	145	105	63.62	2.7e-12	GOslim Ara
GO:0048511	rhythmic process	70	35	16.23	9.1e-07	Goslim wheat
GO:0019748	secondary metabolic process	373	165	163.66	0.75144	GOslim Ara
GO:0019748	secondary metabolic process	188	33	43.59	0.97921	Goslim wheat
GO:0048367	shoot system development	528	205	231.67	0.12188	GOslim Ara
GO:0048367	shoot system development	250	56	57.96	1	Goslim wheat
GO:0007165	signal transduction	1938	889	850.32	0.66911	GOslim Ara
GO:0007165	signal transduction	1239	341	287.27	0.00125	Goslim wheat
GO:0023052	signaling	1974	901	866.12	0.05047	GOslim Ara
GO:0023052	signaling	1246	341	288.89	0.00027	Goslim wheat
GO:0048731	system development	536	206	235.18	0.99787	GOslim Ara
GO:0048731	system development	250	56	57.96	0.69215	Goslim wheat
GO:0006412	translation	798	409	350.13	0.00015	GOslim Ara
GO:0006412	translation	1751	604	405.98	2.1e-24	Goslim wheat
GO:0006810	transport	2614	1375	1146.92	1	GOslim Ara
GO:0006810	transport	5410	1255	1254.34	1	Goslim wheat
GO:0009606	tropism	124	63	54.41	0.28758	GOslim Ara
GO:0009606	tropism	112	33	25.97	0.05259	Goslim wheat
